# Extensive long-range polycomb interactions and weak compartmentalization are hallmarks of human neuronal 3D genome

**DOI:** 10.1101/2023.08.04.551939

**Authors:** Ilya A. Pletenev, Maria Bazarevich, Diana R. Zagirova, Anna D. Kononkova, Alexander V. Cherkasov, Olga I. Efimova, Eugenia A. Tiukacheva, Kirill V. Morozov, Kirill A. Ulianov, Dmitriy Komkov, Anna V. Tvorogova, Vera E. Golimbet, Nikolay V. Kondratyev, Sergey V. Razin, Philipp Khaitovich, Sergey V. Ulianov, Ekaterina E. Khrameeva

**Affiliations:** Center for Molecular and Cellular Biology, Skolkovo Institute of Science and Technology, Moscow, 121205, Russia; A.A. Kharkevich Institute for Information Transmission Problems, Moscow, 127051, Russia; Center for Neurobiology and Brain Restoration, Skolkovo Institute of Science and Technology, Moscow, 121205, Russia; Department of Biological and Medical Physics, Moscow Institute of Physics and Technology, Moscow, 141700, Russia; Department of Molecular Biology, Faculty of Biology, M.V. Lomonosov Moscow State University, Moscow, 119991, Russia; CNRS UMR9018, Institut Gustave Roussy, Villejuif, 94805, France; Koltzov Institute of Developmental Biology, Russian Academy of Sciences, Moscow, 119334, Russia; Department of Cellular Genomics, Institute of Gene Biology, Russian Academy of Sciences, Moscow, 119334, Russia; Center for Precision Genome Editing and Genetic Technologies for Biomedicine, Institute of Gene Biology, Russian Academy of Sciences, Moscow, 119334, Russia; Laboratory of Clinical Genetics, Mental Health Research Center, Moscow, 115522, Russia

**Author notes:** To whom correspondence should be addressed.; Correspondence may also be addressed to Sergey Ulianov. Joint Authors (Ilya A. Pletenev, Maria Bazarevich, Diana R. Zagirova).

## Abstract

Chromatin architecture regulates gene expression and shapes cellular identity, particularly in neuronal cells. Specifically, polycomb group (PcG) proteins enable establishment and maintenance of neuronal cell type by reorganizing chromatin into repressive domains that limit the expression of fate-determining genes and sustain distinct gene expression patterns in neurons. Here, we map the 3D genome architecture in neuronal and non-neuronal cells isolated from the Wernicke’s area of four human brains and comprehensively analyze neuron-specific aspects of chromatin organization. We find that genome segregation into active and inactive compartments is greatly reduced in neurons compared to other brain cells. Furthermore, neuronal Hi-C maps reveal strong long-range interactions, forming a specific network of PcG-mediated contacts in neurons that is nearly absent in other brain cells. These interacting loci contain developmental transcription factors with repressed expression in neurons and other mature brain cells. But only in neurons, they are rich in bivalent promoters occupied by H3K4me3 histone modification together with H3K27me3, which points to a possible functional role of PcG contacts in neurons. Importantly, other layers of chromatin organization also exhibit a distinct structure in neurons, characterized by an increase in short-range interactions and a decrease in long-range ones.
