## Supplemental Table 2 for "Extensive long-range polycomb interactions and weak compartmentalization are hallmarks of human neuronal 3D genome"

### Sheet: Sheet 1
Regions that form neuronal dots and genes that occur in these regions.
chrom	start	end	genes
chr1	18630000	18640000	PAX7
chr1	24930000	24940000	RUNX3
chr1	44410000	44420000	RNF220
chr1	46480000	46490000	DMBX1
chr1	47230000	47240000	TAL1,AL135960.1
chr1	47430000	47440000	FOXD2,FOXD2-AS1
chr1	47710000	47720000	-
chr1	50420000	50430000	DMRTA2,AL049637.2
chr1	63320000	63330000	FOXD3,FOXD3-AS1,MIR6068
chr1	75120000	75130000	LHX8,AC099786.2,AC099786.3
chr1	90720000	90730000	BARHL2
chr1	92480000	92490000	GFI1
chr1	118990000	119000000	TBX15,AL139420.2
chr1	161490000	161500000	-
chr1	165350000	165360000	LMX1A
chr1	180230000	180240000	LHX4
chr1	197910000	197920000	LHX9
chr1	200030000	200040000	NR5A2,RNU6-570P
chr1	213980000	213990000	PROX1,AC011700.1
chr1	220880000	220890000	HLX,HLX-AS1
chr1	228650000	228660000	RNA5SP18
chr1	229490000	229500000	NUP133
chr10	8050000	8060000	GATA3,GATA3-AS1
chr10	22330000	22340000	SPAG6,AL158211.3
chr10	23180000	23190000	PTF1A
chr10	26200000	26220000	GAD2
chr10	73760000	73770000	SEC24C
chr10	75390000	75430000	ZNF503,SPA17P1,AC010997.4,ZNF503-AS2,AC010997.3
chr10	97420000	97430000	PGAM1
chr10	99520000	99540000	NKX2-3,LINC01475
chr10	100730000	100750000	PAX2
chr10	101220000	101240000	LBX1,LBX1-AS1
chr10	102140000	102150000	PPRC1,NOLC1
chr10	102430000	102440000	CUEDC2,MIR146B
chr10	117140000	117150000	VAX1,MIR3663
chr10	117530000	117540000	EMX2,EMX2OS
chr10	118230000	118240000	AL354863.1
chr10	123130000	123140000	HMX3
chr10	129960000	129970000	EBF3
chr11	20160000	20170000	DBX1
chr11	20600000	20610000	SLC6A5
chr11	31810000	31820000	PAX6,PAUPAR
chr11	32430000	32440000	WT1,WT1-AS
chr11	44310000	44320000	ALX4
chr11	122960000	122970000	BSX
chr11	128680000	128700000	FLI1,SENCR,AP001122.1
chr11	129360000	129370000	BARX2
chr12	27780000	27790000	GSX1
chr12	53900000	54070000	HOXC4,HOXC5,HOXC8,HOXC9,HOXC10,HOXC11,HOXC12,HOXC13,AC012531.1,HOXC-AS1,HOXC-AS2,MIR196A2,HOXC-AS3,HOTAIR,AC012531.4,RF01906,RF01905,HOXC13-AS
chr12	85270000	85280000	ALX1
chr12	113460000	113470000	LHX5,LHX5-AS1
chr12	114390000	114400000	TBX5,TBX5-AS1
chr12	114680000	114690000	TBX3
chr12	130160000	130170000	FZD10,FZD10-DT
chr13	20120000	20200000	GJA3,GJB2,GJB6,PPIAP28,LINC00556,AL138688.1
chr13	27370000	27380000	LINC01079
chr13	27920000	27990000	CDX2,PDX1,PLUT,ATP5F1EP2,LINC00543,RN7SL272P
chr13	50120000	50130000	DLEU2
chr13	52850000	52860000	PCDH8
chr13	78580000	78600000	POU4F1,RNF219-AS1
chr13	94700000	94710000	SOX21,SOX21-AS1
chr13	99970000	99980000	ZIC5,ZIC2
chr13	112050000	112060000	SOX1
chr14	36480000	36500000	SFTA3
chr14	36640000	36650000	PAX9,AL079303.1
chr14	37570000	37580000	FOXA1,TTC6
chr14	56800000	56810000	OTX2
chr14	60500000	60510000	SIX6,C14orf39,AL049874.3
chr14	60630000	60650000	SIX1,SALRNA1
chr14	61260000	61270000	TMEM30B,PRKCH
chr14	94760000	94770000	GSC,AL121612.2
chr15	36870000	36880000	AC018563.1
chr15	37080000	37100000	MEIS2,AC078909.1,AC078909.2
chr15	52770000	52790000	ONECUT1
chr15	59990000	60000000	FOXB1
chr15	67810000	67830000	SKOR1,RNU6-1,AC009292.2
chr15	76310000	76330000	ISL2,AC027243.1
chr15	96270000	96430000	NR2F2,NR2F2-AS1,AC016251.2,AC103746.1,AC087477.2,AC087477.6,AC087477.5
chr16	51140000	51150000	SALL1,AC009166.1
chr16	54290000	54300000	IRX3,AC018553.2
chr16	54930000	54940000	IRX5,CRNDE,AC106738.2,AC106738.2
chr16	73060000	73080000	ZFHX3,AC116667.2
chr16	86500000	86510000	FENDRR,FOXF1
chr16	86560000	86570000	FOXC2,FOXL1,FOXC2-AS1
chr17	14300000	14320000	HS3ST3B1,MGC12916,AC005224.2
chr17	35420000	35470000	SLFN12,SLFN13,AC015911.4
chr17	48020000	48040000	COPZ2,MIR152
chr17	48500000	48640000	HOXB1,HOXB2,HOXB3,HOXB4,HOXB5,HOXB6,HOXB7,HOXB8,HOXB9,HOXB-AS1,HOXB-AS2,HOXB-AS3,AC103702.1,HOXB-AS4,MIR196A1,AC103702.2,LINC02086
chr17	49000000	49020000	IGF2BP1,RF00017,AC091133.3,AC091133.2
chr17	61410000	61430000	TBX2,C17orf82,TBX2-AS1
chr17	79780000	79800000	CBX2,CBX8,AC100791.2
chr18	860000	880000	ADCYAP1,AP000894.2
chr18	3440000	3450000	TGIF1
chr18	22160000	22170000	GATA6,GATA6-AS1
chr18	47220000	47230000	SKOR2
chr18	57400000	57420000	ONECUT2,AC090340.1
chr2	27350000	27360000	GTF3C2
chr2	44930000	44940000	SIX3,SIX3-AS1,LINC01833
chr2	45000000	45010000	SIX2
chr2	63050000	63060000	OTX1
chr2	66560000	66570000	MEIS1,LINC01798
chr2	70880000	70890000	VAX2,LINC01143,RF02272
chr2	74455000	74465000	INO80B,WBP1,MOGS
chr2	113270000	113280000	PAX8
chr2	118210000	118220000	THORLNC
chr2	118830000	118840000	EN1,LINC01956
chr2	170350000	170360000	MYO3B,AC012594.1
chr2	170810000	170820000	GAD1,AC007405.2
chr2	172090000	172100000	DLX1,DLX2
chr2	174320000	174330000	SP9,LINC01305,AC018470.1
chr2	176060000	176170000	HOXD1,HOXD2,HOXD3,HOXD4,HOXD8,HOXD9,HOXD10,HOXD11,HOXD12,HOXD13,EVX2,HALGR,HALGROS
chr2	206260000	206270000	ZDBF2,HMGN1P6
chr2	222280000	222290000	PAX3,CCDC140
chr2	236160000	236170000	GBX2,AC019068.1
chr20	21390000	21410000	NKX2-4,AL158013.1
chr20	22550000	22570000	FOXA2,LINC00261
chr20	38710000	38730000	SLC32A1
chr21	33020000	33080000	OLIG1,OLIG2
chr21	34890000	34910000	RUNX1
chr21	36700000	36710000	SIM2,AP000697.1
chr3	27710000	27720000	EOMES,LINC02084
chr3	128480000	128490000	GATA2,GATA2-AS1
chr3	137760000	137770000	SOX14
chr3	138930000	138940000	FOXL2,FOXL2NB
chr3	147390000	147400000	ZIC1,ZIC4,ZIC4-AS1
chr3	158090000	158100000	SHOX2,RSRC1
chr3	169130000	169140000	MECOM
chr3	169650000	169660000	MECOM
chr3	181710000	181720000	SOX2,RF01954,SOX2-OT
chr4	4840000	4850000	MSX1,LINC01396
chr4	8840000	8850000	HMX1
chr4	13530000	13540000	LINC01097,LINC01096
chr4	41740000	41750000	PHOX2B,AC105389.1
chr4	41870000	41880000	LINC00682,AC108210.1
chr4	54080000	54090000	GSX2,MORF4L2P1,AC058822.1
chr4	84480000	84500000	NKX6-1
chr4	108160000	108170000	LEF1,LEF1-AS1
chr4	110620000	110630000	PITX2,PANCR
chr4	111620000	111630000	AC083795.2
chr4	112500000	112510000	NEUROG2,AC023886.1
chr4	146630000	146640000	POU4F2
chr4	173520000	173530000	HAND2,HAND2-AS1
chr4	174200000	174210000	LINC02268
chr5	42980000	43040000	ANXA2R,AC025171.5,AC025171.2,AC008875.1,AC025171.1,AC025171.3
chr5	50960000	50970000	LINC02106,AC008808.2,AC008808.1
chr5	51380000	51390000	ISL1,AC010478.1
chr5	55160000	55170000	GPX8,CDC20B,MIR449A
chr5	55220000	55230000	MCIDAS,CCNO,AC026704.1
chr5	73440000	73450000	FOXD1,FOXD1-AS1,LINC01385
chr5	77630000	77640000	OTP,WDR41
chr5	77960000	77970000	AC108482.1
chr5	123080000	123090000	PRDM6,AC106786.1
chr5	135020000	135030000	PITX1,C5orf66,AC008406.3
chr5	146320000	146330000	POU4F3,AC091959.3,AC011396.2
chr5	154460000	154470000	HAND1,AC026688.2
chr5	159080000	159090000	EBF1,LINC02202
chr5	171310000	171320000	TLX3,AC091980.2
chr5	173230000	173240000	NKX2-5
chr5	174720000	174730000	MSX2
chr5	181040000	181050000	BTNL9,MIR8089
chr6	27270000	27280000	AL021808.1
chr6	27520000	27530000	HNRNPA1P1
chr6	27860000	27870000	HIST1H3L,HIST1H3I,HIST1H1B,HIST1H2BPS2
chr6	50710000	50720000	TFAP2D
chr6	50820000	50830000	TFAP2B
chr6	84750000	84760000	TBX18
chr6	99580000	99590000	CCNC,AL137784.2,AL137784.1,AL137784.3
chr6	100450000	100460000	SIM1
chr6	104940000	104950000	LIN28B,LIN28B-AS1
chr6	105980000	105990000	PRDM1
chr6	108140000	108150000	OSTM1,ASTM1-AS1,NR2E1
chr6	117260000	117270000	VGLL2
chr6	133840000	133850000	TARID,LINC01312,TCF21
chr6	137480000	137490000	OLIG3
chr6	149960000	149970000	ULBP1,AL355497.1
chr7	1230000	1240000	UNCX
chr7	19100000	19110000	TWIST1,FERD3L,AC003986.1.AC003986.2,AC003986.3
chr7	20780000	20790000	SP8
chr7	23450000	23470000	IGF2BP3
chr7	25850000	25860000	-
chr7	25940000	25950000	MIR148A
chr7	27080000	27240000	HOXA1,HOXA2,HOXA3,HOXA4,HOXA5,HOXA6,HOXA7,HOXA9,HOXA10,HOXA11,HOXA13,RF01975,HOTAIRM1,RF01976,RF01979,HOXA-AS2,HOXA-AS3,AC004080.6,AC004080.5,AC004080.4,HOXA10-AS,AC004080.3,HOXA11-AS,RF02142,AC004080.2,RF02040,HOTTIP,RF02043
chr7	35240000	35250000	TBX20,AC009531.1
chr7	97000000	97010000	DLX5,DLX6,DLX6-AS1
chr7	122290000	122300000	FEZF1,FEZF1-AS1
chr7	155420000	155520000	EN2,CNPY1,AC008060.3,AC008060.2
chr7	157000000	157010000	MNX1,MNX1-AS1
chr8	11690000	11700000	GATA4
chr8	23710000	23720000	NKX2-6,AC012574.1
chr8	26040000	26050000	EBF2
chr8	54450000	54460000	SOX17,AC091076.1
chr8	64550000	64560000	-
chr8	71550000	71560000	TRAPPC2P2
chr8	76670000	76680000	ZFHX4,ZFHX4-AS1
chr8	98940000	98950000	OSR2,STK3
chr9	830000	1040000	DMRT1,DMRT2,DMRT3
chr9	14310000	14320000	NFIB,AL136366.1
chr9	21970000	21990000	CDKN2A,CDKN2A-DT,AL359922.1
chr9	37010000	37030000	PAX5,AL161781.2
chr9	68360000	68460000	PGM5,PGM5-AS1,AL161457.2
chr9	77010000	77020000	FOXB2
chr9	93940000	93950000	BARX1,BARX1-DT
chr9	97810000	97850000	FOXE1,PTCSC2
chr9	113000000	113020000	ZNF883
chr9	122210000	122220000	LHX6
chr9	126610000	126620000	LMX1B,AL161908.1,AL161908.2
chr9	132460000	132610000	TTF1,RNU5D-2P,CFAP77,BARHL1
chrX	25000000	25020000	ARX
chrX	56760000	56800000	NBDY
chrX	76140000	76160000	-
chrX	131740000	131760000	FIRRE,PNKDP1
chrX	134540000	134550000	LINC00629,MIR503HG
chrX	137560000	137570000	ZIC3,AL035443.1
chrX	140500000	140510000	SOX3
